# On the possibility of yet a third kinetochore system in the protist phylum Euglenozoa

**DOI:** 10.1101/2024.08.06.606595

**Authors:** Corinna Benz, Maximilian W. D. Raas, Pragya Tripathi, Drahomíra Faktorová, Eelco C. Tromer, Bungo Akiyoshi, Julius Lukeš

**Author notes:** Corinna Benz, Maximilian W. D. Raas, and Pragya Tripathi contributed equally to this work. Address correspondence to Julius Lukeš, Bungo Akiyoshi or Eelco C. Tromer.

## Abstract

Transmission of genetic material from one generation to the next is a fundamental feature of all living cells. In eukaryotes, a macromolecular complex called the kinetochore plays crucial roles during chromosome segregation by linking chromosomes to spindle microtubules. Little is known about this process in evolutionarily diverse protists. Within the supergroup Discoba, Euglenozoa forms a speciose group of unicellular flagellates - kinetoplastids, euglenids, and diplonemids. Kinetoplastids have an unconventional kinetochore system, while euglenids have subunits that are conserved amongst most eukaryotes. For diplonemids, a group of extremely diverse and abundant marine flagellates, it remains unclear what kind of kinetochores are present. Here, we employed deep homology detection protocols using profile-versus-profile Hidden Markov Model searches and AlphaFold-based structural comparisons to detect homologies that might have been previously missed. Interestingly, we still could not detect orthologs for most of the kinetoplastid nor canonical kinetochore subunits with few exceptions including a putative centromere-specific histone H3 variant (cenH3/CENP-A), the spindle checkpoint protein Mad2, the chromosomal passenger complex members Aurora and INCENP, and broadly conserved proteins like CLK kinase and the meiotic synaptonemal complex proteins SYCP2/3 that also function at kinetoplastid kinetochores. We examined the localization of five candidate kinetochore-associated proteins in the model diplonemid, *Paradiplonema papillatum*. *Pp*CENP-A shows discrete dots in the nucleus, implying that it is likely a kinetochore component. *Pp*Mad2, *Pp*CLK^KKT10/19^, *Pp*SYCP2L1^KKT17/18^ and INCENP reside in the nucleus, but no clear kinetochore localization was observed. Altogether, these results point to the possibility that diplonemids evolved a hitherto unknown type of kinetochore system.
