## Supplementary material for "On the possibility of yet a third kinetochore system in the protist phylum Euglenozoa": Table S1

### Sheet: Table S1 sources proteomes
species name	Supergroup	Taxonomy II	Taxonomy III	Taxonomy IV	genome/transcriptome	relevant reference	source	name	notes
Trypanosoma brucei	Discoba	Euglenozoa	Kinetoplastea	Metakinetoplastea	genome		TriTrypDB
Trypanosoma cruzi	Discoba	Euglenozoa	Kinetoplastea	Metakinetoplastea	genome		TriTrypDB
Blechomonas alayi	Discoba	Euglenozoa	Kinetoplastea	Metakinetoplastea	genome		TriTrypDB
Leishmania major	Discoba	Euglenozoa	Kinetoplastea	Metakinetoplastea	genome		TriTrypDB
Leptomonas pyrrhocoris	Discoba	Euglenozoa	Kinetoplastea	Metakinetoplastea	genome		TriTrypDB
Paratrypanosoma confusum	Discoba	Euglenozoa	Kinetoplastea	Metakinetoplastea	genome		TriTrypDB
Bodo saltans	Discoba	Euglenozoa	Kinetoplastea	Bodonida	genome		TriTrypDB
Azumibodo hoyyamushi	Discoba	Euglenozoa	Kinetoplastea	Bodonida	transcriptome		Eukprot
Neobodo designis	Discoba	Euglenozoa	Kinetoplastea	Bodonida	transcriptome		Eukprot
Trypanoplasma borelli	Discoba	Euglenozoa	Kinetoplastea	Bodonida	transcriptome		Eukprot
Apiculatamorpha spiralis	Discoba	Euglenozoa	Kinetoplastea	Prokinetoplastina	transcriptome		Eukprot
Papus ankaliazontas	Discoba	Euglenozoa	Kinetoplastea	Prokinetoplastina	transcriptome		Eukprot
Perkinsella sp. CCAP 1560	Discoba	Euglenozoa	Kinetoplastea	Prokinetoplastina	genome		Uniprot/Eukprot
Paradiplonema papillatum	Discoba	Euglenozoa	Diplonemea	Diplonemidae	genome/transcriptome	doi: 10.1186/s12915-023-01563-9	NCBI SRA: SRX17737080	Dpapi_proteins_20220728-trunc_replaced-mitoPep.fasta	de novo predicted ORFs from genome + transcripts from transcriptome (non-DIPPA)
Diplonema ambulator	Discoba	Euglenozoa	Diplonemea	Diplonemidae	transcriptome	doi: 10.1038/s41598-017-14286-z	NCBI SRA: SRX3153884	Da_Trinity--over210_fwd_complete_dedup.fasta
Diplobnema japonicum	Discoba	Euglenozoa	Diplonemea	Diplonemidae	transcriptome	doi: 10.1093/nar/gkz1215	NCBI SRA: SRX5472372	Dj_Trinity2--over210_fwd_complete_dedup.fasta
Diplonema aggregatum (Dg567)	Discoba	Euglenozoa	Diplonemea	Diplonemidae	transcriptome	doi: 10.1093/gbe/evac099	NCBI SRA: SRP363006	Dg567_Trinity-cl99--over210_fwd_complete_dedup.fasta	collated transcriptome of three species
Flectonema_neradi	Discoba	Euglenozoa	Diplonemea	Diplonemidae	transcriptome	doi: 10.1038/s41598-017-14286-z	NCBI SRA: SRX3153887	Fn_Trinity--over210_fwd_complete_dedup.fasta	clustered sequences of three practically identical datasets
Lacrimia lanifica	Discoba	Euglenozoa	Diplonemea	Diplonemidae	transcriptome	doi: 10.1093/nar/gkz1215	NCBI SRA: SRX5472373	Ll_Trinity2--over210_fwd_complete_dedup.fasta
Sulcionema specki	Discoba	Euglenozoa	Diplonemea	Diplonemidae	transcriptome	doi: 10.1093/nar/gkz1215	NCBI SRA: SRX5472375	Ss_Trinity2--over210_fwd_complete_dedup.fasta
Rhynchopus euleeides	Discoba	Euglenozoa	Diplonemea	Diplonemidae	transcriptome	doi: 10.1038/s41598-017-14286-z	NCBI SRA: SRX3153880	Re_Trinity--over210_fwd_complete_dedup.fasta
Rhynchopus humris	Discoba	Euglenozoa	Diplonemea	Diplonemidae	transcriptome	doi: 10.1093/nar/gkz1215	NCBI SRA: SRX5472371	Rh_Trinity2--over210_fwd_complete_dedup.fasta
Hemistasia phaeocysticola	Discoba	Euglenozoa	Diplonemea	Hemistasidae	transcriptome	doi: 10.1186/s12915-020-0754-1	NCBI SRA: SRX6096847	Hp_Trinity--over300_fwd_complete_dedup.fasta
Namystynia karyoxenos	Discoba	Euglenozoa	Diplonemea	Hemistasidae	transcriptome	doi: 10.1093/nar/gkz1215	NCBI SRA: SRX5472374	Nk_Trinity2--over210_fwd_complete_dedup.fasta
Euglena gracilis	Discoba	Euglenozoa	Euglenida	Euglenophyceae	genome		Eukprot
Euglena longa	Discoba	Euglenozoa	Euglenida	Euglenophyceae	transcriptome		Eukprot
Eutreptiella gymnastica	Discoba	Euglenozoa	Euglenida	Euglenophyceae	transcriptome		MMETSP
Entosiphon sulcatum	Discoba	Euglenozoa	Euglenida	Entosiphonea	transcriptome		Eukprot
Rhabdomonas costata	Discoba	Euglenozoa	Euglenida	Aphagea	transcriptome		Eukprot
Ploeotia vitrea	Discoba	Euglenozoa	Euglenida	Alistosa	transcriptome		Eukprot		quite some contamination from fungi - manual filitered
Naegleria fowleri	Discoba	Heterolobosea	Tetramitia	-	genome		https://zenodo.org/record/3951746/files/Naegleria_30863_filtered.fa?download=1
Naegleria gruberi	Discoba	Heterolobosea	Tetramitia	-	genome		Eukprot
Neovahlkampfia damariscottae	Discoba	Heterolobosea	Tetramitia	-	transcriptome		Eukprot
Percolomonas sp. WS	Discoba	Heterolobosea	Tetramitia	-	transcriptome		Eukprot
Pharyngomonas kirbyi	Discoba	Heterolobosea	Pharyngomonada	-	transcriptome		Eukprot
Stygiella incarcerata	Discoba	Jakobida	Andalucina	-	transcriptome		Eukprot
Andalucia godoyi	Discoba	Jakobida	Andalucina	-	transcriptome		Eukprot
Homo sapiens	Opisthokonta	Metazoa	Chordata	Vertebrata	genome		Uniprot
Saccharomyces cerevisiae	Opisthokonta	Fungi	Dikarya	Ascomycota	genome		Uniprot
Arabidopsis thaliana	Archaeplastida	Viridiplantae	Embryophyta	Magnoliophyta	genome		Uniprot
