## Supplementary material for "On the possibility of yet a third kinetochore system in the protist phylum Euglenozoa": Table S4

### Sheet: Table S4 hmmsearch --max
complex	protein	hmmsearch (--max)		comment
		Paradiplonema papillatum ID	DIPPA ID
KKIP	1	-		-
	2	Paradiplonema_papillatum_007029	DIPPA_22095.mRNA.1	very weak hit - not KKIP2
	3	Paradiplonema_papillatum_025579 (C) Paradiplonema_papillatum_037620 Paradiplonema_papillatum_029055 (N-PDZ)	DIPPA_15196.mRNA.1 DIPPA_70130.mRNA.1 DIPPA_07403.mRNA.1	C-terminal hit reasonable (bitscore 16.6) - maybe an ortholog
	4	Paradiplonema_papillatum_013040 Paradiplonema_papillatum_040750	DIPPA_33251.mRNA.1 DIPPA_07630.mRNA.1	via N-terminal domain - Paradiplonema_papillatum_013040 strongest hit; many Q in P. papillatum proteins
	5	Paradiplonema_papillatum_000498 Paradiplonema_papillatum_031309	DIPPA_35545.mRNA.1 DIPPA_35655.mRNA.1	many Q in P. papillatum proteins N and C split?
	6	Paradiplonema_papillatum_005137 Paradiplonema_papillatum_016034 Paradiplonema_papillatum_000344	TR79377__c0_g1_i1__m.15431 DIPPA_29163.mRNA.1 TR61157__c0_g2_i1__m.9598	Paradiplonema_papillatum_000344 appears to be quite FL similar
	7	Paradiplonema_papillatum_042086	DIPPA_23494.mRNA.1	bona fide ortholog
	8	Paradiplonema_papillatum_016206 Paradiplonema_papillatum_037148 Paradiplonema_papillatum_008078	DIPPA_06650.mRNA.1 DIPPA_01341.mRNA.1 DIPPA_29121.mRNA.1	three bona fide paralogs?
	9	Paradiplonema_papillatum_034169	DIPPA_04293.mRNA.1	double hit - one in N and one in C term - others are all multiple of N-term (conserved domain)
	10	Paradiplonema_papillatum_037012 (c) Paradiplonema_papillatum_029662 (n)	DIPPA_29132.mRNA.1 DIPPA_58989.mRNA.1	-
	11	-	-	-
	12	Paradiplonema_papillatum_041833 (c) Paradiplonema_papillatum_021305 (n) Paradiplonema_papillatum_002152 (n)	DIPPA_54908.mRNA.1 DIPPA_27198.mRNA.1 DIPPA_34619.mRNA.1	triple RRM proteins in Paradiplonema - for instance Paradiplonema_papillatum_023906 and
KKT	1	-	-	-
	2-kinase	Paradiplonema_papillatum_028990 Paradiplonema_papillatum_001797 Paradiplonema_papillatum_032030	DIPPA_20058.mRNA.1 DIPPA_32534.mRNA.1 DIPPA_08910.mRNA.1	multiple polo kinases
	2-polo	Paradiplonema_papillatum_028990	DIPPA_20058.mRNA.1	multiple polo kinases
	3-kinase	Paradiplonema_papillatum_032528 Paradiplonema_papillatum_028990 Paradiplonema_papillatum_001797	DIPPA_03369.mRNA.1 DIPPA_20058.mRNA.1 DIPPA_32534.mRNA.1	-
	3-polo	Paradiplonema_papillatum_028990	DIPPA_20058.mRNA.1	-
	4	Paradiplonema_papillatum_016507	DIPPA_32591.mRNA.1	this protein is NUP92
	5	-	-	-
	6	-	-	-
	7	-	-	-
	8	Paradiplonema_papillatum_034058	DIPPA_10875.mRNA.1	-
	9	-	-	-
	2024-10-19	Paradiplonema_papillatum_027326	DIPPA_05595.mRNA.1	bona fide ortholog (part of the CLK family))
	11	Paradiplonema_papillatum_033953	DIPPA_15301.mRNA.1	weak hit - repeated part in there that increases the score - not KKT11
	12	Paradiplonema_papillatum_011048	DIPPA_18144.mRNA.1	very weak hit - not KKT12
	13	Paradiplonema_papillatum_030498 Paradiplonema_papillatum_041952 Paradiplonema_papillatum_006111 Paradiplonema_papillatum_029712	DIPPA_12182.mRNA.1 DIPPA_04422.mRNA.1 DIPPA_30834.mRNA.1 DIPPA_07319.mRNA.1	-
	14	Paradiplonema_papillatum_037000	DIPPA_01709.mRNA.1	-
	15	-	-	-
	16	Paradiplonema_papillatum_009099 Paradiplonema_papillatum_027782	DIPPA_33207.mRNA.1 DIPPA_25410.mRNA.1	-
	17-18	Paradiplonema_papillatum_010719 Paradiplonema_papillatum_034503 Paradiplonema_papillatum_034302 Paradiplonema_papillatum_017129	DIPPA_35871.mRNA.1 DIPPA_35886.mRNA.1 DIPPA_22377.mRNA.1 DIPPA_12046.mRNA.1	-
	17-18 (ARM)	no good hit	-	-
	17-18 (PH)	no good hit	-	-
	17-18 (CC)	Paradiplonema_papillatum_015203 Paradiplonema_papillatum_010719	DIPPA_22174.mRNA.1 DIPPA_35871.mRNA.1	-
	20	Paradiplonema_papillatum_037836 Paradiplonema_papillatum_024562 Paradiplonema_papillatum_024420 Paradiplonema_papillatum_003871	DIPPA_30323.mRNA.1 DIPPA_25662.mRNA.1 DIPPA_03723.mRNA.1 DIPPA_22794.mRNA.1	-
	22	Paradiplonema_papillatum_022587	DIPPA_12936.mRNA.1	-
	23	Paradiplonema_papillatum_021276	DIPPA_04697.mRNA.1	-
	24	-	-	-
	25	-	-	-
spindle-associated factors	Nusap1	Paradiplonema_papillatum_025940 Paradiplonema_papillatum_012848	DIPPA_11537.mRNA.1 DIPPA_17118.mRNA.1	long higly divergent stretches of similarity
	Nusap2	Paradiplonema_papillatum_015572	DIPPA_09892.mRNA.1	is PRC/Ase1
	Nusap3	Paradiplonema_papillatum_035318 Paradiplonema_papillatum_034380 Paradiplonema_papillatum_040350 Paradiplonema_papillatum_002469	DIPPA_34159.mRNA.1 DIPPA_63481.mRNA.1 DIPPA_55347.mRNA.1 DIPPA_01347.mRNA.1	-
	Nusap4	x	-	-
	CEP57	Paradiplonema_papillatum_010463	DIPPA_35622.mRNA.1	bona fide ortholog
	CenpE	Paradiplonema_papillatum_019900 Paradiplonema_papillatum_040024 Paradiplonema_papillatum_041898 Paradiplonema_papillatum_006772 Paradiplonema_papillatum_008346 Paradiplonema_papillatum_004533 Paradiplonema_papillatum_020020	DIPPA_59258.mRNA.1 DIPPA_10889.mRNA.2 DIPPA_10889.mRNA.1 DIPPA_03299.mRNA.1 DIPPA_21683.mRNA.1 DIPPA_27648.mRNA.1 DIPPA_19457.mRNA.1	good hits domain bitscore>430; Paradiplonema_papillatum_019900 overall best hit
CPC	Incenp/CPC1	Paradiplonema_papillatum_041823	DIPPA_09943.mRNA.1	bona fide ortholog
	Aurora	Paradiplonema_papillatum_010102 Paradiplonema_papillatum_024755 Paradiplonema_papillatum_011512 Paradiplonema_papillatum_003289 Paradiplonema_papillatum_029694	DIPPA_00804.mRNA.1 DIPPA_17910.mRNA.1 DIPPA_18318.mRNA.1 DIPPA_24328.mRNA.1 DIPPA_20993.mRNA.1	5x Aurora
	Borealin	Paradiplonema_papillatum_001677	DIPPA_25911.mRNA.1	not borealin
	CPC2	Paradiplonema_papillatum_031385 Paradiplonema_papillatum_004951 Paradiplonema_papillatum_001555 Paradiplonema_papillatum_030062 Paradiplonema_papillatum_003674 Paradiplonema_papillatum_009262 Paradiplonema_papillatum_009869 Paradiplonema_papillatum_009949	DIPPA_35090.mRNA.1 DIPPA_12095.mRNA.1 DIPPA_33997.mRNA.1 DIPPA_29004.mRNA.1 DIPPA_09304.mRNA.1 DIPPA_03639.mRNA.1 DIPPA_12621.mRNA.1 DIPPA_01930.mRNA.1	appear to be spurious hits
	Survivin	Paradiplonema_papillatum_015529 Paradiplonema_papillatum_008708 Paradiplonema_papillatum_029087	DIPPA_17517.mRNA.1 DIPPA_06451.mRNA.1 DIPPA_21785.mRNA.1	3 BIR proteins - which one is closest
	Shugoshin	Paradiplonema_papillatum_028866	DIPPA_35129.mRNA.1	N-terminus is similar - but not Shugoshin ortholog - too short
histone chaperones	Mis18a	-	-	-
	Mis18b	-	-	-
	HJURP/Scm3	-	-	-
	Mis18BP	-	-	-
CCAN (CENPs)	A	Paradiplonema_papillatum_020627	DIPPA_26288.mRNA.1	best hit --> is a H3 variant, not CENP-A
	B	Paradiplonema_papillatum_033232	DIPPA_18289.mRNA.1	hits on the negative patch - not an ortholog/homolog
	C	Paradiplonema_papillatum_026122	DIPPA_35510.mRNA.1	best hit on cupin domain with transmembrane domain --> not CENP-C
	H	Paradiplonema_papillatum_025736	TR93398__c0_g1_i1__m.19861	weak hit
	I	-	-	-
	K	Paradiplonema_papillatum_039710	DIPPA_17089.mRNA.1	weak hit
	L	-	-	-
	N	-	-	-
	M	Paradiplonema_papillatum_011360	DIPPA_24275.mRNA.1	weak hit
	O	Paradiplonema_papillatum_017104	DIPPA_01600.mRNA.1	coil hit only
	P	Paradiplonema_papillatum_038109 Paradiplonema_papillatum_011576	DIPPA_14875.mRNA.1 DIPPA_19464.mRNA.1	strong RWD signatures
	Q	-	-	-
	U	Paradiplonema_papillatum_032018	DIPPA_09355.mRNA.1	weak hit
	S	Paradiplonema_papillatum_019955 Paradiplonema_papillatum_020279 Paradiplonema_papillatum_041732	DIPPA_07393.mRNA.1 DIPPA_07388.mRNA.1 DIPPA_07385.mRNA.1	3x CENP-S? probably the same gene
	X	Paradiplonema_papillatum_038896	DIPPA_21921.mRNA.1	bona fide ortholog
	T	Paradiplonema_papillatum_003436	DIPPA_30711.mRNA.1	histon 4, not CENP-T
	W	-	-	-
	Nkp1	-	-	-
	Nkp2	-	-	-
Ndc80	Ndc80	-	-	-
	Nuf2	-	-	-
	Spc24	Paradiplonema_papillatum_012095	DIPPA_22396.mRNA.1	weak hit - not SPC24
	Spc25	Paradiplonema_papillatum_035755	DIPPA_04345.mRNA.1	coil hit - not SPC25
Mis12	Mis12	Paradiplonema_papillatum_020474	DIPPA_16373.mRNA.1	weak hit - only coil
	Nnf1	-	-	-
	Nsl1	-	-	-
	Dsn1	Paradiplonema_papillatum_027619	DIPPA_10339.mRNA.1	longer hit
Monopolin	Csm1	Paradiplonema_papillatum_017896	DIPPA_25644.mRNA.1	only coils
	Mam1	-	-	-
	Lrs4	-	-	-
Knl1	Knl1	-	-	-
	Zwint-1	-	-	-
checkpoint	Cdc20	Paradiplonema_papillatum_017986 Paradiplonema_papillatum_011379 Paradiplonema_papillatum_023712	DIPPA_04340.mRNA.1 DIPPA_29473.mRNA.1 DIPPA_03110.mRNA.1	3x CDC20 (single FL hits)
	Bub3	Paradiplonema_papillatum_013844 Paradiplonema_papillatum_032993	TR128549__c0_g1_i2__m.30793 DIPPA_18051.mRNA.1	both RAE1
	Rae1 (outgroup Bub3)	Paradiplonema_papillatum_032993 Paradiplonema_papillatum_013844	DIPPA_18051.mRNA.1 TR128549__c0_g1_i2__m.30793	bona fide RAE1 orthologs
	MadBub	-	-	-
	Mad2	Paradiplonema_papillatum_037624	DIPPA_17925.mRNA.1	bona fide ortholog MAD2
	Mad1	-	-	-
	Plk1	x	-	-
	Mps1	-	-	-
	BugZ	Paradiplonema_papillatum_041298 Paradiplonema_papillatum_020336	DIPPA_23052.mRNA.1 DIPPA_23052.mRNA.2	no GLEBS present, 2 paralogs present
	p31	Paradiplonema_papillatum_031873	DIPPA_17495.mRNA.1	-
	Trip13	Paradiplonema_papillatum_028657	DIPPA_17656.mRNA.1	bona fide ortholog
	Rod	-	-	-
	Zwilch	-	-	-
	Spindly	-	-	-
	Zw10	Paradiplonema_papillatum_000302	DIPPA_08666.mRNA.1	bona fide ortholog
Ska	Ska1	-	-	-
	Ska2	-	-	-
	Ska3	-	-	-
Dam	Dam1	Paradiplonema_papillatum_027782	DIPPA_25410.mRNA.1	weak hit on winged helix - not DAM1
	Dad1	Paradiplonema_papillatum_015242	DIPPA_60522.mRNA.1	weak hit - not DAD1
	Dad2	Paradiplonema_papillatum_006256	DIPPA_56293.mRNA.1	weak hit - not DAD2
	Dad3	Paradiplonema_papillatum_006454	DIPPA_18820.mRNA.3	weak hit - not DAD3
	Dad4	Paradiplonema_papillatum_038600	DIPPA_10914.mRNA.1	weak hit - not DAD4
	Ask1	Paradiplonema_papillatum_011710	DIPPA_01500.mRNA.1	weak hit - not ASK1
	Duo1	Paradiplonema_papillatum_004639	DIPPA_26645.mRNA.2	weak hit - not Duo1
	Hsk3	Paradiplonema_papillatum_026317	DIPPA_07586.mRNA.1	weak hit - not HSK3
	Spc19	Paradiplonema_papillatum_016638	DIPPA_03376.mRNA.1	-
	Spc34	Paradiplonema_papillatum_001179	DIPPA_29354.mRNA.1	longer hit - coil mostly - not SPC34
APC/C	1	Paradiplonema_papillatum_011666 Paradiplonema_papillatum_012202 Paradiplonema_papillatum_009906	DIPPA_11110.mRNA.1 DIPPA_11137.mRNA.1 DIPPA_11137.mRNA.2	bona fide orthologs - perhaps fission of gene models
	2	Paradiplonema_papillatum_033777	DIPPA_30038.mRNA.1	bona fide ortholog
	3	Paradiplonema_papillatum_021440	DIPPA_32267.mRNA.1	bona fide ortholog
	4	Paradiplonema_papillatum_027975	DIPPA_19476.mRNA.1	possible hit - with N-term single hit - must be highly divergent
	5	Paradiplonema_papillatum_034044	DIPPA_08331.mRNA.1	bona fide ortholog
	6	Paradiplonema_papillatum_016894	DIPPA_23113.mRNA.1	bona fide ortholog
	7	Paradiplonema_papillatum_038251	DIPPA_20799.mRNA.1	bona fide ortholog
	8	Paradiplonema_papillatum_001456 Paradiplonema_papillatum_002005	DIPPA_02963.mRNA.1 DIPPA_03113.mRNA.1	2x APC8?
	9	-	-	-
	10	Paradiplonema_papillatum_004067 Paradiplonema_papillatum_017678	DIPPA_04527.mRNA.1 DIPPA_04527.mRNA.2	2x APC10
	11	Paradiplonema_papillatum_003605	DIPPA_18689.mRNA.1	bona fide ortholog
	12	Paradiplonema_papillatum_020615 Paradiplonema_papillatum_013418 Paradiplonema_papillatum_010425	DIPPA_22240.mRNA.1 DIPPA_03605.mRNA.1 DIPPA_14054.mRNA.1	Paradiplonema_papillatum_013418 Paradiplonema_papillatum_010425 possible hits
	13	Paradiplonema_papillatum_018288	DIPPA_08502.mRNA.1	bona fide ortholog
	15	Paradiplonema_papillatum_020371 Paradiplonema_papillatum_026086 Paradiplonema_papillatum_015645	DIPPA_35879.mRNA.1 DIPPA_35891.mRNA.1 DIPPA_19309.mRNA.1	Paradiplonema_papillatum_015645 a possible hit
	Cdh1	Paradiplonema_papillatum_017986 Paradiplonema_papillatum_011379 Paradiplonema_papillatum_023712	DIPPA_04340.mRNA.1 DIPPA_29473.mRNA.1 DIPPA_03110.mRNA.1	not CDH1, but 3x CDC20
