## Supplementary material for "On the possibility of yet a third kinetochore system in the protist phylum Euglenozoa": Table S8

### Sheet: Table S8 Primers
Oligonucleotide	Sequence (5′ → 3′)a	Target(s)
KKT10_ORF_Fw	GTCGCCCCCGAGAGGGTTTCG	DIPPA_05595
KKT10_ORF_Rv	ctacccgacccggagccgctgccGAATGCTGTGTACGGCGGGTCCTG	DIPPA_05595
KKT10_3UTR_Fw	ccgagcggggtgttacgtgctgcaagtttaagcttTACTCCTCTCTTTGCCCCCCGACC	DIPPA_05595
KKT10_3UTR_Fw	GGTGCCGATACACGCCGAGGATAG	DIPPA_05595
KKT10_nested_Fw	TCGGTACGTGAAGCGCGTGTGGC	DIPPA_05595
KKT10_nested_Rv	GATATCGCATGTGCGGTGCCCTTTG	DIPPA_05595
KKT17_ORF_Fw	CCCGCAAGGGGCACAAGGGAAG	DIPPA_35871
KKT17_ORF_Rv	ctacccgacccggagccgctgccTTCTTCTGCTGTCGAAAGCTGGGCCATC	DIPPA_35871
KKT17_3UTR_Fw	ccgagcggggtgttacgtgctgcaagtttaagcttGCATCAGCGTCCCCTGTGATGGCT	DIPPA_35871
KKT17_3UTR_Rv	GCGGGGAAGTGCCGTAACGTGTTC	DIPPA_35871
KKT17_nested_Fw	TGTGCGAAGCGCCTGTCATCGGAG	DIPPA_35871
KKT17_nested_Rv	GAAAGGCCTGTCAAGCTTGCGGTTTC	DIPPA_35871
Mad2_pA_ORF_Fw	CACCCAACGGGCATCCGCAGAAG	DIPPA_17925
Mad2_pA_ORF_Rv	ctacccgacccggagccgctgccTTCATCTCGGTACGTAACGCTGGCTTCG	DIPPA_17925
Mad2_pA_3UTR_Fw	ccgagcggggtgttacgtgctgcaagtttaagcttCGAAAGGCCAGCCACTGCAAGTTACAC	DIPPA_17925
Mad2_pA_3UTR_Rv	GGTGCCGCTCGTTTCGGGTGATG	DIPPA_17925
Mad2_pA_nested_Fw	CACGCAGCAGCAAGGACGAGAGC	DIPPA_17925
Mad2_pA_nested_Rv	TTACTGCGCTCTTGCCCCGGAATG	DIPPA_17925
CENPA_pA_ORF_Fw	CGACCGCCAAGGTGGAATTTGAATC	DIPPA_32769
CENPA_pA_ORF_Rv	ctacccgacccggagccgctgccCACTGCGGTGAACCTTCTTGCCAG	DIPPA_32769
CENPA_pA_3UTR_Fw	ccgagcggggtgttacgtgctgcaagtttaagcttACCCCCCCCAGGCTGGTTATTAAAAAATG	DIPPA_32769
CENPA_pA_3UTR_Rv	CCGAGCAAGATATTCTCTGTCGCATTG	DIPPA_32769
CENPA_pA_nested_Fw	AGCCCTGCGCAGATTTTCTCCCAG	DIPPA_32769
CENPA_pA_nested_Rv	TTCAACTGAGAACCGATGCTATAAGG	DIPPA_32769
Fw_protA-Neo_cassette	ggcagcggctccgggtcggg	pDP002
Rv_protA-Neo_cassette	aagcttaaacttgcagcacgtaacac	pDP002
Mad2_V5_ORF_Fw	TATAggtaccGCAACCCACAGGCTCCAGCGG	DIPPA_17925
Mad2_V5_ORF_Rv	TAATactagtTTCATCTCGGTACGTAACGCTGGCTTCG	DIPPA_17925
Mad2_V5_3UTR_Fw	TATAactagtCGAAAGGCCAGCCACTGCAAGTTACAC	DIPPA_17925
Mad2_V5_3UTR_Rv	TAATgcggccgcGCCTAGCAGGCGTCGATGGGC	DIPPA_17925
CENPA_V5_3UTR_Fw	CGCGAACCGGCAGCAATGATACTTTTCGGCACCCCCCCCAGGCTGGTTATTAAAAAATG	DIPPA_32769
pDP011_new_3UTR_Fw	TAATgatatcgcgtgtgtgaccaagagcgg	pDP002
pDP011_new_3UTR_Rv	tataAAGCTTGCGGCCGCgtagctgctaactagtgccgaaaagtatcattgctgccg	pDP002
pDP011_no_link_Fw	TATAtctagaggcagcggctccgggtc	pDP011
pDP011_no_link_Rv	TAATggatccttacgtgctgtccagcccgagg	pDP011
V5+Hyg_Rv_DF	actagtgccgaaaagtatcattgctgccggttcgcg	pDP011_no_link
a Upper-case and lower-case letters indicate parts hybridizing to the gene and tagging construct sequences, respectively.
